# Cancer-specific loss of *TERT* activation sensitizes glioblastoma to DNA damage

**DOI:** 10.1101/2020.04.25.061606

**Authors:** Alexandra M. Amen, Christof Fellmann, Katarzyna M. Soczek, Shawn M. Ren, Rachel J. Lew, Gavin J. Knott, Jesslyn E. Park, Andrew M. McKinney, Andrew Mancini, Jennifer A. Doudna, Joseph F. Costello

**Author notes:** Correspondence should be addressed to J.A.D. and J.F.C. These authors contributed equally (Alexandra M. Amen, Christof Fellmann).

## Abstract

Most glioblastomas (GBMs) achieve cellular immortality by acquiring a mutation in the telomerase reverse transcriptase (*TERT*) promoter. *TERT* promoter mutations create a binding site for a GA binding protein (GABP) transcription factor complex, whose assembly at the promoter is associated with *TERT* reactivation and telomere maintenance. Here, we demonstrate increased binding of a specific GABPB1L isoform-containing complex to the mutant *TERT* promoter. Furthermore, we find that *TERT* promoter mutant GBM cells, unlike wild-type cells, exhibit a critical near-term dependence on GABPB1L for proliferation, both in cell culture and post-tumor establishment *in vivo*. Upregulation of the protein paralogue GABPB2, which is normally expressed at very low levels, can rescue this dependence. More importantly, when combined with frontline temozolomide (TMZ) chemotherapy, inducible GABPB1L knockdown and the associated *TERT* reduction led to an impaired DNA damage response that resulted in profoundly reduced growth of intracranial GBM tumors. Together, these findings provide new insights into the mechanism of cancer-specific *TERT* regulation, uncover rapid effects of GABPB1L-mediated *TERT* suppression in GBM maintenance, and establish GABPB1L inhibition in combination with chemotherapy as a novel therapeutic strategy for *TERT* promoter mutant GBM.
