## Supplementary Table 1 for "Cancer-specific loss of *TERT* activation sensitizes glioblastoma to DNA damage"

### Sheet: CRISPR sgRNAs
Target gene	NCBI Gene ID	sgRNA name	Comment	Target / sgRNA sequence	sgRNA sequence (20-mer) with preceeding G and vector context
None		sgNT.1	Non-targeting control	GGCCAAACGTGCCCTGACGG	GGCTTTATATATCTTGTGGAAAGGACGAAACACCGGGCCAAACGTGCCCTGACGGGTTTAAGAGCTATGCTGGAAACAGCATAGC
None		sgNT.2	Non-targeting control	GCGATGGGGGGGTGGGTAGC	GGCTTTATATATCTTGTGGAAAGGACGAAACACCGGCGATGGGGGGGTGGGTAGCGTTTAAGAGCTATGCTGGAAACAGCATAGC
None		sgNT.3	Non-targeting control	GACGACTAGTTAGGCGTGTA	GGCTTTATATATCTTGTGGAAAGGACGAAACACCGGACGACTAGTTAGGCGTGTAGTTTAAGAGCTATGCTGGAAACAGCATAGC
OR2B6	26212	sgOR2B6.1	Negative control	CATTATTCTAGTGTCACGCC	GGCTTTATATATCTTGTGGAAAGGACGAAACACCGCATTATTCTAGTGTCACGCCGTTTAAGAGCTATGCTGGAAACAGCATAGC
OR2B6	26212	sgOR2B6.2	Negative control	GGGTATGAAGTTTGGTGTCC	GGCTTTATATATCTTGTGGAAAGGACGAAACACCGGGGTATGAAGTTTGGTGTCCGTTTAAGAGCTATGCTGGAAACAGCATAGC
OR2B6	26212	sgOR2B6.3	Negative control	AATGGTCAGATTGCCAAAGA	GGCTTTATATATCTTGTGGAAAGGACGAAACACCGAATGGTCAGATTGCCAAAGAGTTTAAGAGCTATGCTGGAAACAGCATAGC
RPA1	6117	sgRPA1.1	Positive control	ACAAAAGTCAGATCCGTACC	GGCTTTATATATCTTGTGGAAAGGACGAAACACCGACAAAAGTCAGATCCGTACCGTTTAAGAGCTATGCTGGAAACAGCATAGC
RPA1	6117	sgRPA1.2	Positive control	TACCTGGAGCAACTCCCGAG	GGCTTTATATATCTTGTGGAAAGGACGAAACACCGTACCTGGAGCAACTCCCGAGGTTTAAGAGCTATGCTGGAAACAGCATAGC
RPA1	6117	sgRPA1.3	Positive control	ACTTTCGTCAACCAGTTCTA	GGCTTTATATATCTTGTGGAAAGGACGAAACACCGACTTTCGTCAACCAGTTCTAGTTTAAGAGCTATGCTGGAAACAGCATAGC
GABPB1 (all transcript variants)	2553	sgGBV.33	Human GABPB1 all transcript variants (both isoforms)	ACAGAGGTACTGCTGCGAGC	GGCTTTATATATCTTGTGGAAAGGACGAAACACCGACAGAGGTACTGCTGCGAGCGTTTAAGAGCTATGCTGGAAACAGCATAGC
GABPB1 (all transcript variants)	2553	sgGBV.34	Human GABPB1 all transcript variants (both isoforms)	GGGCCATGCCAGCATAGTAG	GGCTTTATATATCTTGTGGAAAGGACGAAACACCGGGGCCATGCCAGCATAGTAGGTTTAAGAGCTATGCTGGAAACAGCATAGC
GABPB1L (intron)		sgGB.2	Human GABPB1 transcript variants of long isoform (intron)	GTCTAGGAAATTTCAATAGG	GGCTTTATATATCTTGTGGAAAGGACGAAACACCGGTCTAGGAAATTTCAATAGGGTTTAAGAGCTATGCTGGAAACAGCATAGC
GABPB1L (intron)		sgGB.3	Human GABPB1 transcript variants of long isoform (intron)	TTAATCCATATCTCATAATG	GGCTTTATATATCTTGTGGAAAGGACGAAACACCGTTAATCCATATCTCATAATGGTTTAAGAGCTATGCTGGAAACAGCATAGC
GABPB1L (intron)		sgGB.4	Human GABPB1 transcript variants of long isoform (intron)	TGGATTAATTTCTGACTGCA	GGCTTTATATATCTTGTGGAAAGGACGAAACACCGTGGATTAATTTCTGACTGCAGTTTAAGAGCTATGCTGGAAACAGCATAGC
GABPB1L (3'UTR)		sgGB.12	Human GABPB1 transcript variants of long isoform (3'UTR)	TCTTGAACTGTACACAACAA	GGCTTTATATATCTTGTGGAAAGGACGAAACACCGTCTTGAACTGTACACAACAAGTTTAAGAGCTATGCTGGAAACAGCATAGC
GABPB1L (3'UTR)		sgGB.13	Human GABPB1 transcript variants of long isoform (3'UTR)	ACAATCTTTATCAACTCATT	GGCTTTATATATCTTGTGGAAAGGACGAAACACCGACAATCTTTATCAACTCATTGTTTAAGAGCTATGCTGGAAACAGCATAGC
GABPB1L (3'UTR)		sgGB.14	Human GABPB1 transcript variants of long isoform (3'UTR)	ACACAACAAAGGTACAGCCA	GGCTTTATATATCTTGTGGAAAGGACGAAACACCGACACAACAAAGGTACAGCCAGTTTAAGAGCTATGCTGGAAACAGCATAGC
GABPB1L (CDS)		sgGB.21	Human GABPB1 transcript variants of long isoform (CDS)	AGAGGCCTACAGACAGAAGT	GGCTTTATATATCTTGTGGAAAGGACGAAACACCGAGAGGCCTACAGACAGAAGTGTTTAAGAGCTATGCTGGAAACAGCATAGC
GABPB1L (CDS)		sgGB.24	Human GABPB1 transcript variants of long isoform (CDS)	AGAAGCTCTTCAGAAACAGC	GGCTTTATATATCTTGTGGAAAGGACGAAACACCGAGAAGCTCTTCAGAAACAGCGTTTAAGAGCTATGCTGGAAACAGCATAGC
PTEN	5728	sgPTEN.3	Control	AAACAAAAGGAGATATCAAG	GGCTTTATATATCTTGTGGAAAGGACGAAACACCGAAACAAAAGGAGATATCAAGGTTTAAGAGCTATGCTGGAAACAGCATAGC
PTEN	5728	sgPTEN.12	Control	TTGACCTGTATCCATTTCTG	GGCTTTATATATCTTGTGGAAAGGACGAAACACCGTTGACCTGTATCCATTTCTGGTTTAAGAGCTATGCTGGAAACAGCATAGC
Puromycin resistance marker		sgPuro5		TGTCGAGCCCGACGCGCGTG	GGCTTTATATATCTTGTGGAAAGGACGAAACACCGTGTCGAGCCCGACGCGCGTGGTTTAAGAGCTATGCTGGAAACAGCATAGC
Puromycin resistance marker		sgPuro6		GCTCGGTGACCCGCTCGATG	GGCTTTATATATCTTGTGGAAAGGACGAAACACCGGCTCGGTGACCCGCTCGATGGTTTAAGAGCTATGCTGGAAACAGCATAGC

### Sheet: RNAi shRNAs
Target gene	NCBI Gene ID	shRNA name	Guide sequence (22-mer)	SplashRNA score	Comment	97-mer
Renilla luciferase		shRen.713	TAGATAAGCATTATAATTCCTA		Non-targeting control	TGCTGTTGACAGTGAGCGCAGGAATTATAATGCTTATCTATAGTGAAGCCACAGATGTATAGATAAGCATTATAATTCCTATGCCTACTGCCTCGGA
OR2B6	26212	shOR2B6.83	TAAGAAATCAAGAAGACCACAA	1.81109	Negative control	TGCTGTTGACAGTGAGCGCTGTGGTCTTCTTGATTTCTTATAGTGAAGCCACAGATGTATAAGAAATCAAGAAGACCACAATGCCTACTGCCTCGGA
OR2B6	26212	shOR2B6.910	TTAAGAAGACTCTTGCAACCAA	1.71063	Negative control	TGCTGTTGACAGTGAGCGCTGGTTGCAAGAGTCTTCTTAATAGTGAAGCCACAGATGTATTAAGAAGACTCTTGCAACCAATGCCTACTGCCTCGGA
OR2B6	26212	shOR2B6.739	TACTATAAAAAAGAGACACCAC	1.64324	Negative control	TGCTGTTGACAGTGAGCGATGGTGTCTCTTTTTTATAGTATAGTGAAGCCACAGATGTATACTATAAAAAAGAGACACCACTGCCTACTGCCTCGGA
RPA1	6117	shRPA1.844	TTCAATAAGAGGAAAGAACTTG	1.48386	Positive control	TGCTGTTGACAGTGAGCGAAAGTTCTTTCCTCTTATTGAATAGTGAAGCCACAGATGTATTCAATAAGAGGAAAGAACTTGTGCCTACTGCCTCGGA
RPA1	6117	shRPA1.393	TCTAATTCCATCAAGATAACTA	1.47949	Positive control	TGCTGTTGACAGTGAGCGCAGTTATCTTGATGGAATTAGATAGTGAAGCCACAGATGTATCTAATTCCATCAAGATAACTATGCCTACTGCCTCGGA
RPA1	6117	shRPA1.1578	TTCTGTTGATCAATCACTTTCT	1.46499	Positive control	TGCTGTTGACAGTGAGCGCGAAAGTGATTGATCAACAGAATAGTGAAGCCACAGATGTATTCTGTTGATCAATCACTTTCTTGCCTACTGCCTCGGA
GABPB1L		shGB1L.377	TTATCAACTCATTTGGAACTGT	1.95951	Specific to human GABPB1 long isoform (CDS and 3'UTR)	TGCTGTTGACAGTGAGCGCCAGTTCCAAATGAGTTGATAATAGTGAAGCCACAGATGTATTATCAACTCATTTGGAACTGTTGCCTACTGCCTCGGA
GABPB1L		shGB1L.699	TATACATGTAAATCTACTTGGG	1.84532	Specific to human GABPB1 long isoform (CDS and 3'UTR)	TGCTGTTGACAGTGAGCGACCAAGTAGATTTACATGTATATAGTGAAGCCACAGATGTATATACATGTAAATCTACTTGGGTGCCTACTGCCTCGGA
GABPB1L		shGB1L.968	TAAATTTTCAAAAAAGCACAGA	1.842	Specific to human GABPB1 long isoform (CDS and 3'UTR)	TGCTGTTGACAGTGAGCGCCTGTGCTTTTTTGAAAATTTATAGTGAAGCCACAGATGTATAAATTTTCAAAAAAGCACAGATGCCTACTGCCTCGGA
GABPB1L		shGB1L.1202	TTACATTAGACATGTCTATTGC	1.71101	Specific to human GABPB1 long isoform (CDS and 3'UTR)	TGCTGTTGACAGTGAGCGACAATAGACATGTCTAATGTAATAGTGAAGCCACAGATGTATTACATTAGACATGTCTATTGCTGCCTACTGCCTCGGA
GABPB1S		shGB1S.82	TTCTGTATCAAAACAATACTGT	2.10254	Specific to human GABPB1 short isoform (CDS and 3'UTR)	TGCTGTTGACAGTGAGCGCCAGTATTGTTTTGATACAGAATAGTGAAGCCACAGATGTATTCTGTATCAAAACAATACTGTTGCCTACTGCCTCGGA
GABPB1S		shGB1S.77	TATCAAAACAATACTGTCAGTA	1.89041	Specific to human GABPB1 short isoform (CDS and 3'UTR)	TGCTGTTGACAGTGAGCGCACTGACAGTATTGTTTTGATATAGTGAAGCCACAGATGTATATCAAAACAATACTGTCAGTATGCCTACTGCCTCGGA
GABPB1S		shGB1S.32	TTGAATTTATTTTGGATGACTG	1.14951	Specific to human GABPB1 short isoform (CDS and 3'UTR)	TGCTGTTGACAGTGAGCGAAGTCATCCAAAATAAATTCAATAGTGAAGCCACAGATGTATTGAATTTATTTTGGATGACTGTGCCTACTGCCTCGGA
GABPB1S		shGB1S.110	AACAAAATGAAAATACTACGCA	1.11678	Specific to human GABPB1 short isoform (CDS and 3'UTR)	TGCTGTTGACAGTGAGCGCGCGTAGTATTTTCATTTTGTTTAGTGAAGCCACAGATGTAAACAAAATGAAAATACTACGCATGCCTACTGCCTCGGA

### Sheet: Vectors
Vector name	Vector type	Key features	Length	Sequence
pCF120	Plasmid	U6-sgRNA-EFS-Cas9-Hygro	9057	gagggcctatttcccatgattccttcatatttgcatatacgatacaaggctgttagagagataattggaattaatttgactgtaaacacaaagatattagtacaaaatacgtgacgtagaaagtaataatttcttgggtagtttgcagttttaaaattatgttttaaaatggactatcatatgcttaccgtaacttgaaagtatttcgatttcttggctttatatatcttgtggaaaggacgaaacaccgggtcttcgaggacgacgaagaagacctgtttAagagctatgctggaaacagcatagcaagttTaaataaggctagtccgttatcaacttgaaaaagtggcaccgagtcggtgctttttttgttttagagctagaaatagcaagttaaaa…
pCF123	Plasmid	U6-sgRNA-EFS-Cas9-Puro	8628	gagggcctatttcccatgattccttcatatttgcatatacgatacaaggctgttagagagataattggaattaatttgactgtaaacacaaagatattagtacaaaatacgtgacgtagaaagtaataatttcttgggtagtttgcagttttaaaattatgttttaaaatggactatcatatgcttaccgtaacttgaaagtatttcgatttcttggctttatatatcttgtggaaaggacgaaacaccgggtcttcgaggacgacgaagaagacctgtttAagagctatgctggaaacagcatagcaagttTaaataaggctagtccgttatcaacttgaaaaagtggcaccgagtcggtgctttttttgttttagagctagaaatagcaagttaaaa…
pCF221	Lentiviral	U6-sgRNA-EF1a-mCherry	9841	gtcgacggatcgggagatctcccgatcccctatggtgcactctcagtacaatctgctctgatgccgcatagttaagccagtatctgctccctgcttgtgtgttggaggtcgctgagtagtgcgcgagcaaaatttaagctacaacaaggcaaggcttgaccgacaattgcatgaagaatctgcttagggttaggcgttttgcgctgcttcgcgatgtacgggccagatattgacattgattattgactagttattaatagtaatcaattacggggtcattagttcatagcccatatatggagttccgcgttacataacttacggtaaatggcccgcctggctgaccgcccaacgacccccgcccattgacgtcaataatgacgtatgttcccatagtaa…
pCF226	Lentiviral	EFS-SpyCas9-Puro	12649	gtcgacggatcgggagatctcccgatcccctatggtgcactctcagtacaatctgctctgatgccgcatagttaagccagtatctgctccctgcttgtgtgttggaggtcgctgagtagtgcgcgagcaaaatttaagctacaacaaggcaaggcttgaccgacaattgcatgaagaatctgcttagggttaggcgttttgcgctgcttcgcgatgtacgggccagatatacgcgttgacattgattattgactagttattaatagtaatcaattacggggtcattagttcatagcccatatatggagttccgcgttacataacttacggtaaatggcccgcctggctgaccgcccaacgacccccgcccattgacgtcaataatgacgtatgttccca…
pCF553	Lentiviral	EFS-Hygro-P2A-GABPB2	8513	gtcgacggatcgggagatctcccgatcccctatggtgcactctcagtacaatctgctctgatgccgcatagttaagccagtatctgctccctgcttgtgtgttggaggtcgctgagtagtgcgcgagcaaaatttaagctacaacaaggcaaggcttgaccgacaattgcatgaagaatctgcttagggttaggcgttttgcgctgcttcgcgatgtacgggccagatattgacattgattattgactagttattaatagtaatcaattacggggtcattagttcatagcccatatatggagttccgcgttacataacttacggtaaatggcccgcctggctgaccgcccaacgacccccgcccattgacgtcaataatgacgtatgttcccatagtaa…
pCF554	Lentiviral	EFS-Hygro-P2A-mTagBFP2	7859	gtcgacggatcgggagatctcccgatcccctatggtgcactctcagtacaatctgctctgatgccgcatagttaagccagtatctgctccctgcttgtgtgttggaggtcgctgagtagtgcgcgagcaaaatttaagctacaacaaggcaaggcttgaccgacaattgcatgaagaatctgcttagggttaggcgttttgcgctgcttcgcgatgtacgggccagatattgacattgattattgactagttattaatagtaatcaattacggggtcattagttcatagcccatatatggagttccgcgttacataacttacggtaaatggcccgcctggctgaccgcccaacgacccccgcccattgacgtcaataatgacgtatgttcccatagtaa…

### Sheet: Oligos
Oligo name	Sequence	Comment
oCF112_U6seq2-fw	ACGATACAAGGCTGTTAGAGAG	Sequencing of sgRNAs (binds to human U6 promoter)
oCF862_GAL-fw1	AAAAGTACAGGTGCCCAGTTTG	Genotyping of GABPB1L locus (exon 9)
oCF863_GAL-rev1	GCCTAACCAACAACGATCAC	Genotyping of GABPB1L locus (exon 9)
oCF1038_TERTp-rev1	CCTCGCGGTAGTGGCTG	TERT promoter locus sequencing
oCF1039_TERTp-fw2	CAGGGCCTCCACATCATGG	TERT promoter locus sequencing
oCF1236_GBV-fw2	TGTGATAAGCATGAATCTAGGCA	Genotyping of GABPB1 exon 3 locus (all variants)
oCF1237_GBV-rev2	AGATAGACCAAGGTCCAAGAAATCA	Genotyping of GABPB1 exon 3 locus (all variants)
oCF1238_OR2B6-fw1	ATCGACCTTGGCTGGAGTTT	Genotyping of OR2B6 locus
oCF1239_OR2B6-rev1	TGGGCTACACAGCCACGATA	Genotyping of OR2B6 locus
oCF1256_RPA1-fw4	TTCCAAGGAAGACCCCATACAC	Genotyping of RPA1 locus
oCF1257_RPA1-rev4	CACCTCATAGGCCCGCAGAG	Genotyping of RPA1 locus

### Sheet: qPCR primers
Gene	Forward primer	Reverse primer	Tm (°C)
GUSB	CTCATTTGGAATTTTGCCGATT	CCGAGTGAAGATCCCCTTTTTA	60
TERT	TCACGGAGACCACGTTTCAAA	TTCAAGTGCTGTCTGATTCCAAT	60
GABPB1	AAACGGGTGTATCTGCTGTTC	GGCCACTACTGGAGTTTCTGAA	60
GABPB1L	ATTGAAAACCGGGTGGAATC	CTGTAGGCCTCTGCTTCCTG	60
GABPB1S	TTTGCCGCAGTCATCCAA	TTGAGGGCTTGCTATATGTATAAGG	60
GABPB2	CGCCACCATCGAGATGTCG	TCCAGAGCTATGTCAAAGGCT	60
RPA1	GGGGATACAAACATAAAGCCCA	CGATAACGCGGCGGACTATT	60
MGMT	ACCGTTTGCGACTTGGTACTT	GGAGCTTTATTTCGTGCAGACC	60
